# A novel eukaryotic RdRP-dependent small RNA pathway represses antiviral immunity by controlling an ERK pathway component in the black-legged tick

**DOI:** 10.1101/2021.09.19.460923

**Authors:** Canran Feng, Kyosuke Torimaru, Mandy Yu Theng Lim, Li-Ling Chak, Masami Shiimori, Kosuke Tsuji, Tetsuya Tanaka, Junko Iida, Katsutomo Okamura

## Abstract

Small regulatory RNAs (sRNAs) are involved in antiviral defense and gene regulation. Although roles of RNA-dependent RNA Polymerases (RdRPs) in sRNA biology are extensively studied in nematodes, plants and fungi, understanding of RdRP homologs in other animals is still lacking. Here, we study sRNAs in the ISE6 cell line, which is derived from the black-legged tick, an important vector of human and animal pathogens. We find abundant classes of ∼22nt sRNAs that require specific combinations of RdRPs and sRNA effector proteins (Argonautes or AGOs). RdRP-dependent sRNAs possess 5’- monophosphates and are mainly derived from RNA polymerase III-transcribed genes and repetitive elements. Knockdown of RdRPs misregulates genes including RNAi-related genes and the regulator of immune response Dsor1. Sensor assays demonstrate that Dsor1 is downregulated by RdRP through the 3’UTR that contains a target site of RdRP-dependent repeat-derived sRNAs. Consistent with viral gene repression by the RNAi mechanism using virus-derived small interfering RNAs, viral transcripts are upregulated by AGO knockdown. On the other hand, RdRP knockdown unexpectedly results in downregulation of viral transcripts. This effect is dependent on Dsor1, suggesting that antiviral immunity is enhanced by RdRP knockdown through Dsor1 upregulation. We propose that tick sRNA pathways control multiple aspects of immune response via RNAi and regulation of signaling pathways.

**Author summary:** RNA-dependent RNA Polymerases (RdRPs) are essential for biogenesis of small regulatory RNAs (sRNAs) in many organisms such as plants and fungi, but its general importance in animals besides nematodes remains controversial because experimental evidence is lacking. By using a tick cell line, we demonstrate that RdRP-dependent sRNAs are abundantly expressed and tick RdRPs regulate gene expression. These results indicate that ticks have unexpectedly complex sRNA biogenesis pathways that are essential for proper gene regulation. Interestingly, we show that RdRP negatively regulates immune response by changing expression of a gene that is essential in an immunity-related signaling pathway. Because ticks are important vectors of human and animal pathogens, studying the novel tick sRNA pathways and their effects on immune signaling may lead to a better understanding of vector-virus interactions.
