## Supplemental Table 5 for "A novel eukaryotic RdRP-dependent small RNA pathway represses antiviral immunity by controlling an ERK pathway component in the black-legged tick"

### Sheet: Oligo
Oligos used in this study
			AGO11=Ago-16
LNA probes			AGO12=Ago-30
Isc_family-423 27merA probe	GAATCCGTTGGTTGTCCTTTCTTCTCG		AGO14=Ago-96
SRP_ISCW001457ASprob	AGGCTGGGAGTTCTGTCCCTTG		AGO15=Ago-78
tRNA_ISCW004624probe	AGAGTTCAAATCCTGGCTCCGC
miR-8	Exiqon miRCURY probe
DNA probes
Isc_mir_candidate1probe	ACATAGCTTGAAATCTCGACGTG
primers for cloning
Cloning for overexpression
NotI_AGO11_1F	agagGCGGCCGCCATGGCGAGCGGTGGAGAACCACCA
XbaI_AGO11_2979R	agagTCTAGATCAGACAAAGTACATGATTTGCTTC
NotI_AGO12_1F	agagGCGGCCGCCATGACTAATAGGCGAAGATCG AAG
XbaI_AGO12_2970R	agagTCTAGACTACACAAAGTACATGCTGT TGC
NotI_RdRP1_1F	agagGCGGCCGCCATGGAATCGGGACAACAGAGTT
XbaI_RdRP1_4320R	agagTCTAGATCAAGCCTGGAGATAAGGTG
NotI_RdRP3_1F	agagGCGGCCGCCATGCACGTTGGCGGAAAAAA
XbaI_RdRP3_4416R	agagTCTAGATTAGTCGGCCATTGCAGAATT
Cloning for dsRNA production
X002401346AGO11_133F	agagCTCGAGgagctgaacaagtgccttcc
X002401346AGO11_649R	agagCTCGAGgggtgttgatgtgactgtcg
X002405620AGO12_545F	agagCTCGAGaacccatgctgaacctcaac
X002405620AGO12_1049R	agagCTCGAGatgtccccgtcaatcttctg
002411725Aub2_290F	tcaagcacgttcaggagttg
X002411725Aub2_867R	agagCTCGAGgaagttggaacggatgtcgt
X002412954AGO14_1621F	agagCTCGAGattgacaccaccgtcactca
X002412954AGO14_2077R	agagCTCGAGtcatgttgctctccatgctc
X002413143AGO15_990F	agagCTCGAGcatcaagaagctcacggaca
X002413143AGO15_1463R	agagCTCGAGgtggcatacttgcagaagca
X002413940AGO31_602F	agagCTCGAGggaaggagcttgtgaactgc
X002413940AGO31_1017R	agagCTCGAGcgacaactctgtggtgttgc
X002433516AGO32_338F	agagCTCGAGtggaggtatggcctggttac
X002433516AGO32_655R	agagCTCGAGcgatgttgtagatgcgcttg
XhoI_Isc_RdRP_1123F	agagCTCGAGctggaaggcatgatccagtt
XhoI_Isc_RdRP_1545R	agagCTCGAGatagtttgcacggacgctct
X002408612RR3_482F	agagCTCGAGtcttcatgaggatgcagcag
X002408612RR3_892R	agagCTCGAGacggattcttcgtgaccatc
Dsor1_ ISCI005428_XhoI_Fw	aatCTCGAGTGtgggcaaagtcacaatagcg
Dsor1_ ISCI005428_XbaI_Rv	aaTCTAGAggtggttcatgagcgtcttc
litmusA	ctatgaccatgattacgccaagc
litmusB	cacgacgttgtaaaacgacggcca
primers for qPCR
Isc_Actin_345F	gatctggcaccacaccttct
Isc_Actin_454R	gagtcatcttctcccggttg
IscAGO11_1708F	GACTCCATCCCGTCCAAGTA
IscAGO11_1824R	CTTGAGCAGTTCGATCACCA
IscAGO12_1507F	CAGTGCTGCATGGAGAAAAA
IscAGO12_1612R	CACATTTGGCATTCACCTTG
IscAGO15_831F	GAATGGTCAGACGGTGGAGT
IscAGO15_947R	TAGGTGTGCTTGTGCTCCTG
IscAub2_1070F	TGAAGTCGCAAGTGAACCAG
IscAub2_1169R	CACATGACCGTCCATGAGTC						IscActin_345F-454R
IscAGO31_452F	AGGTGGAGATACCGATGCAC						IscAGO11_1708F-1824R
IscAGO31_566R	GTCAGGCTCTGGTTCATGCT						IscAGO12_1507F-1612R
IscAGO32_221F	AGTGCGTGCACCTGTACAAC						IscAGO14_690F-786R
IscAGO32_323R	ATCAGGATCTTGCCCTTGTG						IscAGO15_831F-947R
Isc_RdRP1_691F	attgctgtgccactgaacaa						IscAGO31_452F-566R
Isc_RdRP1_788R	gtgcggtgtactgcacaaac						IscAGO32_221F-323R
IscRdRP3_944F	tgagtcacatccgagactgc						IscAub2_1070F-1169R
IscRdRP3_1037R	tactcgtccccatccaagtc						IscRdRP1_691F-788R
IscDsor1_3UTRqPCR_5048F	acgtgtttcgggttgtcttc						IscRdRP3_944F-1037R
IscDsor1_3UTRqPCR_5131R	cgcatgaaattccccttaaa						Dsor1 setD
LC094964_qPCR_Fw1	CGGCTGTTGACAATTTGGGA
LC094964_qPCR_Rv1	ATCGCTCGAAATACTCCGCT
LC094965_qPCR_Fw1	GGACACCAGTTTCTCCTCCA
LC094965_qPCR_Rv1	ACGATCTTGTAGACGACCCC

### Sheet: Cell line
Name	Species	Source	Identifier
ISE6	Ixodes scapularis	ATCC	CRL-11974
LL15-B Complete Medium
Ingredient	Weight (mg/100ml)	Final molarity in L-15B
Solution A
CoCl•6H2O	20	8.4x10-9		C8661-25G	Sigma
CuSO4•5H2O	20	8.0x10-9		C8027-500G	Sigma
MnSO4•H2O	160	9.5x10-8		M7899-500G	Sigma
ZnSO4•7H2O	200	7.0x10-8		Z0251-100G	Sigma
Solution B
NaMoO4•2H2O	20	8.3x10-9		M1651-100G	Sigma
Solution C
Na2SeO3	20	1.2x10-8		S5261-10G	Sigma
Mineral stock D
Glutathione	1000	3.3x10-5		G6013-5G	Sigma
Ascorbic Acid	1000	7.5x10-5		A4544-25G	Sigma
FeSO4•7H2O	50	1.8x10-6		F8633-250G	Sigma
Stock Solution A	1ml
Stock Solution B	1ml
Stock Solution C	1ml
Vitamin Stock
p-aminobenzoic acid	100	7.3x10-3		A9878-5G	Sigma
Cyanocobalamine (B12)	50	3.7x10-4		V6629-250MG	Sigma
d-Biotin	10	4.1x10-4		B4639-500MG	Sigma
L-15B
Ingredient	Weight (mg/l)	Final molarity in L-15B
L-15 powder	1 package(13.8g)			L4386-10X1L	Sigma
L-aspartic acid	299	2.25x10-3		A7219-100G	Sigma
L-glutamic acid	500	3.40x10-3		G8415-100G	Sigma
L-glutamate	292	2.00x10-3		G5889-100G	Sigma
L-proline	300	2.61x10-3		P5607-25G	Sigma
alpha-ketoglutaric acid	299	2.05x10-3		K1128-5G	Sigma
D-glucose	2239	10.43'x10-3		G7021-100G	Sigma
Mineral stock D (Stock in -20C)	1 ml
Vitamine stock (Stock in -20C)	1 ml
(Adjust to pH 6.4-6.6 with 1N NaOH)
Complete L-15B medium:
Ingredient	volume	final concentration
L-15B solution	42 ml
LCR Sigma (L4646)	50ul	~10mg/L cholesterol		T9157−100G	Sigma
*TPB	5 ml	0.1		L4646	Sigma
FBS	2.5 ml	0.05		S009M10002	biosera
total	50 ml
Store at 40C.
*Tryptose phosphate broth (TPB):
Reconstitute at 29.5 g/l in ddH2O. Filter sterilized and stored at -20C or 4C

### Sheet: Antibody
Antibody	Maker	cat#	dilution
anti-GFP	Invitrogen	A-6455	1000x
SYM11	MERCK	07−413	1000x
anti-Actin	BD Biosciences	Clone C4/actin (RUO)	5000x
