## Supplemental Table 6 for "A novel eukaryotic RdRP-dependent small RNA pathway represses antiviral immunity by controlling an ERK pathway component in the black-legged tick"

### Sheet: RdRP1KD+TBEV infection
geneID	RdRP1_log2FoldChange	TBEV_log2FoldChange	genename	Gene Type	Vectorbase-Product Description
ISCI017192	-0.286638	0.896494	Putative heat shock 70 kDa protein	protein coding gene	unspecified product
ISCI008740	-0.525536	1.35674	Cytochrome C, putative	protein coding gene	Cytochrome C, putative [Source:UniProtKB/TrEMBL;Acc:B7Q2Y4]
ISCI018040	-0.492185	1.49321	Alanine--tRNA ligase	protein coding gene	unspecified product
ISCI012228	-0.356391	1.52536	Microsomal glutathione S-transferase, putative	protein coding gene	Microsomal glutathione S-transferase, putative [Source:UniProtKB/TrEMBL;Acc:B7QF74]
ISCI005278	-0.68594	3.447	Delta-1-pyrroline-5-carboxylate synthase	protein coding gene	Delta-1-pyrroline-5-carboxylate synthase [Source:UniProtKB/TrEMBL;Acc:B7PPZ5]
ISCI012646	-0.315562	1.07219	HYOU1	protein coding gene	unspecified product
ISCI018041	-0.523413	1.61788	Alanyl-tRNA synthetase, putative	protein coding gene	Alanyl-tRNA synthetase, putative (Fragment) [Source:UniProtKB/TrEMBL;Acc:B7PEY6]
ISCI007440	-0.281128	0.670055	XBP1	protein coding gene	unspecified product
ISCI013073	-0.436241	1.7343	Protein pelota homolog	protein coding gene	unspecified product
ISCI013321	-0.299094	2.15938	Isoleucyl-tRNA synthetase (EC 6.1.1.5)	protein coding gene	unspecified product
ISCI002028	-0.375457	1.71892	IMP-GMP specific 5'-nucleotidase, putative	protein coding gene	IMP-GMP specific 5'-nucleotidase, putative (Fragment) [Source:UniProtKB/TrEMBL;Acc:B7PAY2]
ISCI002862	0.319862	1.85189	Tnf receptor associated factor, putative	protein coding gene	unspecified product
ISCI016514	-0.418252	2.34008	Putative dsrna-activated protein kinase inhibitor p58	protein coding gene	unspecified product
ISCI007904	-0.363949	1.72641	Putative monocarboxylate transporter	protein coding gene	unspecified product
ISCI008323	-0.430081	1.74767	Putative conserved plasma membrane protein	protein coding gene	unspecified product
ISCI007213	0.223373	2.62723	Putative membrane glycoprotein lig-1	protein coding gene	unspecified product
ISCI004028	-0.421558	1.71559	Phosphatidylserine synthase I, putative	protein coding gene	Phosphatidylserine synthase I, putative [Source:UniProtKB/TrEMBL;Acc:B7PIF6]
ISCI008324	-0.510475	1.83993	Membralin, putative	protein coding gene	unspecified product
ISCI018737	-0.594128	4.26417	ISCI018737	protein coding gene	unspecified product
ISCI024111	0.225685	-1.52177	Actin, putative	protein coding gene	Actin, putative (Fragment) [Source:UniProtKB/TrEMBL;Acc:B7PBG2]
ISCI019963	-0.794477	2.38682	Glyoxylate/hydroxypyruvate reductase, putative	protein coding gene	unspecified product
ISCI012572	-0.277211	4.34926	Putative vitellogenin receptor	protein coding gene	Vitellogenin receptor, putative (Fragment) [Source:UniProtKB/TrEMBL;Acc:B7QBX8]
ISCI011997	-0.345782	2.14824	Putative cytochrome	protein coding gene	unspecified product
ISCI013649	-0.581439	2.06656	Protein-serine/threonine kinase	protein coding gene	unspecified product

### Sheet: RdRP1KD+LIV infection
geneID	RdRP1_log2FoldChange	LIV_log2FoldChange	genename	Gene Type	Vectorbase-Product Description
ISCI011597	-0.401342	-0.797033	Putative prosaposin	protein coding gene	unspecified product
ISCI017192	-0.286638	0.68518	Putative heat shock 70 kDa protein	protein coding gene	unspecified product
ISCI008740	-0.525536	1.37693	Cytochrome C, putative	protein coding gene	Cytochrome C, putative [Source:UniProtKB/TrEMBL;Acc:B7Q2Y4]
ISCI018040	-0.492185	1.36005	Alanine--tRNA ligase	protein coding gene	unspecified product
ISCI012228	-0.356391	1.92806	Microsomal glutathione S-transferase, putative	protein coding gene	Microsomal glutathione S-transferase, putative [Source:UniProtKB/TrEMBL;Acc:B7QF74]
ISCI005278	-0.68594	2.48276	Delta-1-pyrroline-5-carboxylate synthase	protein coding gene	Delta-1-pyrroline-5-carboxylate synthase [Source:UniProtKB/TrEMBL;Acc:B7PPZ5]
ISCI012646	-0.315562	1.07213	HYOU1	protein coding gene	unspecified product
ISCI018041	-0.523413	1.63878	Alanyl-tRNA synthetase, putative	protein coding gene	Alanyl-tRNA synthetase, putative (Fragment) [Source:UniProtKB/TrEMBL;Acc:B7PEY6]
ISCI007440	-0.281128	0.695889	XBP1	protein coding gene	unspecified product
ISCI013073	-0.436241	1.64365	Protein pelota homolog	protein coding gene	unspecified product
ISCI001131	-0.418421	-0.766506	C-3 sterol dehydrogenase/3-beta-hydroxysteroid dehydrogenase, putative	protein coding gene	unspecified product
ISCI013321	-0.299094	1.93652	Isoleucyl-tRNA synthetase (EC 6.1.1.5)	protein coding gene	unspecified product
ISCI006019	0.390111	1.1599	Putative anti-proliferation factor btg1/tob	protein coding gene	B-cell translocation protein 2, btg2, putative [Source:UniProtKB/TrEMBL;Acc:B7PNY1]
ISCI002028	-0.375457	1.45947	IMP-GMP specific 5'-nucleotidase, putative	protein coding gene	IMP-GMP specific 5'-nucleotidase, putative (Fragment) [Source:UniProtKB/TrEMBL;Acc:B7PAY2]
ISCI007904	-0.363949	2.09995	Putative monocarboxylate transporter	protein coding gene	unspecified product
ISCI007213	0.223373	2.33944	Putative membrane glycoprotein lig-1	protein coding gene	unspecified product
ISCI004028	-0.421558	1.92761	Phosphatidylserine synthase I, putative	protein coding gene	Phosphatidylserine synthase I, putative [Source:UniProtKB/TrEMBL;Acc:B7PIF6]
ISCI018737	-0.594128	3.77919	ISCI018737	protein coding gene	unspecified product
ISCI020596	-0.423321	-1.38467	UTP--glucose-1-phosphate uridylyltransferase	protein coding gene	UTP-glucose-1-phosphate uridylyltransferase, putative (Fragment) [Source:UniProtKB/TrEMBL;Acc:B7Q2W2]
ISCI024111	0.225685	-1.65659	Actin, putative	protein coding gene	Actin, putative (Fragment) [Source:UniProtKB/TrEMBL;Acc:B7PBG2]
ISCI019963	-0.794477	2.39506	Glyoxylate/hydroxypyruvate reductase, putative	protein coding gene	unspecified product
ISCI012572	-0.277211	4.07961	Putative vitellogenin receptor	protein coding gene	Vitellogenin receptor, putative (Fragment) [Source:UniProtKB/TrEMBL;Acc:B7QBX8]
ISCI011997	-0.345782	2.27201	Putative cytochrome	protein coding gene	unspecified product

### Sheet: RdRP3KD+TBEV infection
geneID	RdRP3_log2FoldChange	TBEV_log2FoldChange	genename	Gene Type	Vectorbase-Product Description
ISCI019963	-0.678616	2.38682	Glyoxylate/hydroxypyruvate reductase, putative	protein coding gene	unspecified product
ISCI008740	-0.65166	1.35674	Cytochrome C, putative	protein coding gene	Cytochrome C, putative [Source:UniProtKB/TrEMBL;Acc:B7Q2Y4]
ISCI014576	-0.478087	2.01228	Asparaginyl-tRNA synthetase, putative (EC 6.1.1.22)	protein coding gene	unspecified product
ISCI018040	-0.416935	1.49321	Alanine--tRNA ligase	protein coding gene	unspecified product
ISCI007440	-0.287735	0.670055	XBP1	protein coding gene	unspecified product
ISCI005278	-0.453919	3.447	Delta-1-pyrroline-5-carboxylate synthase	protein coding gene	Delta-1-pyrroline-5-carboxylate synthase [Source:UniProtKB/TrEMBL;Acc:B7PPZ5]
ISCI013321	-0.328363	2.15938	Isoleucyl-tRNA synthetase (EC 6.1.1.5)	protein coding gene	unspecified product
ISCI012646	-0.332109	1.07219	HYOU1	protein coding gene	unspecified product
ISCI012572	-0.260792	4.34926	Putative vitellogenin receptor	protein coding gene	Vitellogenin receptor, putative (Fragment) [Source:UniProtKB/TrEMBL;Acc:B7QBX8]
ISCI017192	-0.344542	0.896494	Putative heat shock 70 kDa protein	protein coding gene	unspecified product
ISCI012228	-0.353519	1.52536	Microsomal glutathione S-transferase, putative	protein coding gene	Microsomal glutathione S-transferase, putative [Source:UniProtKB/TrEMBL;Acc:B7QF74]
ISCI018737	-0.576024	4.26417	ISCI018737	protein coding gene	unspecified product
ISCI013649	-0.640875	2.06656	Protein-serine/threonine kinase	protein coding gene	unspecified product
ISCI013073	-0.400233	1.7343	Protein pelota homolog	protein coding gene	unspecified product
ISCI018041	-0.417594	1.61788	Alanyl-tRNA synthetase, putative	protein coding gene	Alanyl-tRNA synthetase, putative (Fragment) [Source:UniProtKB/TrEMBL;Acc:B7PEY6]
ISCI020302	-0.56407	3.68232	Pyrroline-5-carboxylate reductase (EC 1.5.1.2)	protein coding gene	unspecified product
ISCI001538	-0.237443	-0.710068	Fasciclin, putative	protein coding gene	Fasciclin, putative [Source:UniProtKB/TrEMBL;Acc:B7P7C0]
ISCI009919	-0.254488	2.99485	ATP-citrate (pro-S-)-lyase (EC 2.3.3.8) (Citrate cleavage enzyme)	protein coding gene	unspecified product
ISCI021457	-0.253723	0.977489	Prohibitin	protein coding gene	Prohibitin, putative [Source:UniProtKB/TrEMBL;Acc:B7Q5Y2]
ISCI024717	-0.700193	2.01484	Putative small heat shock protein ii	protein coding gene	unspecified product

### Sheet: RdRP3KD+LIV infection
geneID	RdRP3_log2FoldChange	LIV_log2FoldChange	genename	Gene Type	Vectorbase-Product Description
ISCI019963	-0.678616	2.39506	Glyoxylate/hydroxypyruvate reductase, putative	protein coding gene	unspecified product
ISCI008740	-0.65166	1.37693	Cytochrome C, putative	protein coding gene	Cytochrome C, putative [Source:UniProtKB/TrEMBL;Acc:B7Q2Y4]
ISCI014576	-0.478087	1.6318	Asparaginyl-tRNA synthetase, putative (EC 6.1.1.22)	protein coding gene	unspecified product
ISCI018040	-0.416935	1.36005	Alanine--tRNA ligase	protein coding gene	unspecified product
ISCI007440	-0.287735	0.695889	XBP1	protein coding gene	unspecified product
ISCI005278	-0.453919	2.48276	Delta-1-pyrroline-5-carboxylate synthase	protein coding gene	Delta-1-pyrroline-5-carboxylate synthase [Source:UniProtKB/TrEMBL;Acc:B7PPZ5]
ISCI013321	-0.328363	1.93652	Isoleucyl-tRNA synthetase (EC 6.1.1.5)	protein coding gene	unspecified product
ISCI012646	-0.332109	1.07213	HYOU1	protein coding gene	unspecified product
ISCI012572	-0.260792	4.07961	Putative vitellogenin receptor	protein coding gene	Vitellogenin receptor, putative (Fragment) [Source:UniProtKB/TrEMBL;Acc:B7QBX8]
ISCI017192	-0.344542	0.68518	Putative heat shock 70 kDa protein	protein coding gene	unspecified product
ISCI012228	-0.353519	1.92806	Microsomal glutathione S-transferase, putative	protein coding gene	Microsomal glutathione S-transferase, putative [Source:UniProtKB/TrEMBL;Acc:B7QF74]
ISCI018737	-0.576024	3.77919	ISCI018737	protein coding gene	unspecified product
ISCI020596	-0.476105	-1.38467	UTP--glucose-1-phosphate uridylyltransferase	protein coding gene	UTP-glucose-1-phosphate uridylyltransferase, putative (Fragment) [Source:UniProtKB/TrEMBL;Acc:B7Q2W2]
ISCI013073	-0.400233	1.64365	Protein pelota homolog	protein coding gene	unspecified product
ISCI018041	-0.417594	1.63878	Alanyl-tRNA synthetase, putative	protein coding gene	Alanyl-tRNA synthetase, putative (Fragment) [Source:UniProtKB/TrEMBL;Acc:B7PEY6]
ISCI020302	-0.56407	3.12526	Pyrroline-5-carboxylate reductase (EC 1.5.1.2)	protein coding gene	unspecified product
ISCI001538	-0.237443	-0.685472	Fasciclin, putative	protein coding gene	Fasciclin, putative [Source:UniProtKB/TrEMBL;Acc:B7P7C0]
ISCI009919	-0.254488	2.69717	ATP-citrate (pro-S-)-lyase (EC 2.3.3.8) (Citrate cleavage enzyme)	protein coding gene	unspecified product
ISCI021457	-0.253723	0.916867	Prohibitin	protein coding gene	Prohibitin, putative [Source:UniProtKB/TrEMBL;Acc:B7Q5Y2]
